# A diet of oxidative stress-adapted bacteria improves stress resistance and lifespan in *C. elegans* via p38-MAPK

**DOI:** 10.1101/2023.10.06.561262

**Authors:** Ajay Bhat, Rebecca L. Cox, Brice Graham Hendrickson, Nupur K. Das, Emily Wang, Yatrik M. Shah, Scott F. Leiser

## Abstract

Organisms across taxa are exposed to stresses such as variable temperature, redox imbalance, and xenobiotics. Successfully responding to stress and restoring homeostasis is crucial for viability of the organism. During aging, the ability to effectively respond to stress declines, contributing to development of disease. In many multicellular animals, aging also coincides with changes in the microbiome that can contribute to disease-states. Because animals and their microbiota coexist in the same broad environment, they each must adapt to similar stresses. However, the short generation time of microbes leads to faster evolution, allowing the possibility that microbial stress adaptation may influence host physiology. Here we leverage a simplified model involving the nematode *C. elegans* and its bacterial diet. Our work highlights how bacterial adaptation to oxidative stress impacts the host’s lifespan and response to stress. Intriguingly, our findings reveal that worms fed with bacteria adapted to withstand oxidative stress exhibit enhanced stress resistance and an extended lifespan. Through whole genome sequencing, genetic assays, and metabolic analysis, this study underscores the pivotal role of the bacterial iron-sulfur pathway in governing host stress resistance and lifespan. We further find that iron in the stress-evolved bacteria boost the worm’s stress resistance and lifespan through activation of the mitogen-activated protein kinase (MAPK) pathway. In conclusion, this study provides evidence that understanding the evolutionary path of microbial adaptation during stress could be leveraged to slow aging and mitigate age-related decline in health.
