## Supplementary material for "A diet of oxidative stress-adapted bacteria improves stress resistance and lifespan in *C. elegans* via p38-MAPK": Supplementary Table 1.xlsx

### Sheet: Stress assay
Figure	Bacterial Strain	Worm Strain	Treatment other than paraquat	PQ (mM)	Experiment	No. of subjects	Mean	% Mean change	Median	% Median Change	p-value
1C	OP50	N2	N/A	2.5	1	58	6.19	0	7	0	N/A
1C	OP50PQE	N2	N/A	2.5	1	54	12.31	98.8691	15	114.286	0
1C	OP50	N2	N/A	2.5	2	67	10	0	9.43	0	N/A
1C	OP50PQE	N2	N/A	2.5	2	66	14	40	14	48.4624	1.4e-05
1C	OP50	N2	N/A	2.5	3	56	8		8		N/A
1C	OP50PQE	N2	N/A	2.5	3	73	11	37.5	11	37.5	0.0003
2C	WT (K12)	N2	N/A	5	4	33	7.03	0	6.17	0	N/A
2C	∆iscA	N2	N/A	5	4	38	8.68	23.4708	7.5	21.5559	0.0105
2C	∆iscu	N2	N/A	5	4	49	11.31	60.8819	9.14	48.1361	5e-09
2C	∆iscS	N2	N/A	5	4	36	8.89	26.458	7.71	24.9595	0.0052
2C	∆iscR	N2	N/A	5	4	47	8.02	14.0825	6.88	11.5073	0.0149
2C	WT (K12)	N2	N/A	5	5	41	8.44	0	7.73	0	N/A
2C	∆iscA	N2	N/A	5	5	44	9.52	12.7962	8.12	5.04528	0.0459
2C	∆iscS	N2	N/A	5	5	39	10.31	22.1564	8.71	12.6779	0.0014
2C	∆iscU	N2	N/A	5	5	51	14.1	67.0616	12.89	66.7529	0
2C	WT (K12)	N2	N/A	5	6	37	9.14	0	7.88	0	N/A
2C	∆iscR	N2	N/A	5	6	22	11.18	22.3195	8.5	7.86802	0.0345
SFig 2D	OP50	N2	N/A	2.5	7	60	9.37	0	7.43	-	N/A
SFig 2D	WT (K12)	N2	N/A	2.5	7	83	19.29	111.05	-	-	0
3C and SFig 3A-B	OP50	N2	N/A	2.5	8	37	9.46	0	7.95	0	N/A
3C and SFig 3A-B	OP50	N2	0.2 mM Fe	2.5	8	68	10.93	15.5391	9.92	24.7799	0.0536
3C and SFig 3A-B	OP50	N2	1 mM Fe	2.5	8	68	10.59	11.945	9.58	20.5031	0.1428
3C and SFig 3A-B	OP50	N2	5 mM Fe	2.5	8	51	12.27	29.704	11.36	42.8931	1.3e-05
3C and SFig 3A-B	OP50PQE	N2	N/A	2.5	8	64	13.94	47.3573	13.33	67.673	0
3C and SFig 3A-B	OP50PQE	N2	0.2 mM Fe	2.5	8	60	11.8	24.7357	10.97	37.9874	0.0002
3C and SFig 3A-B	OP50PQE	N2	1 mM Fe	2.5	8	48	12.08	27.6956	10.82	36.1006	0.0001
3C and SFig 3A-B	OP50PQE	N2	5 mM Fe	2.5	8	48	12.13	28.2241	10.94	37.6101	0.0001
3C and SFig 3A-B	OP50	N2	N/A	2.5	9	38	9.87	0	8.88	0	N/A
3C and SFig 3A-B	OP50	N2	0.2 mM Fe	2.5	9	34	10.53	6.68693	9.09	2.36486	0.2322
3C and SFig 3A-B	OP50	N2	1 mM Fe	2.5	9	44	11.2	13.4752	9.89	11.3739	0.0009
3C and SFig 3A-B	OP50	N2	5 mM Fe	2.5	9	19	12.89	30.5978	11.88	33.7838	0.0001
3C and SFig 3A-B	OP50PQE	N2	N/A	2.5	9	48	14.06	42.4519	13.25	49.2117	0
3C and SFig 3A-B	OP50PQE	N2	0.2 mM Fe	2.5	9	37	14.3	44.8835	13.47	51.6892	0
3C and SFig 3A-B	OP50PQE	N2	1 mM Fe	2.5	9	35	13.57	37.4873	11.84	33.3333	0
3C and SFig 3A-B	OP50PQE	N2	5 mM Fe	2.5	9	24	11.63	17.8318	9.33	5.06757	0.0383
3C and SFig 3A-B	OP50	N2	N/A	2.5	10	83	13.31	0	12.66	0	N/A
3C and SFig 3A-B	OP50	N2	0.2 mM Fe	2.5	10	57	12.26	-7.88881	11.43	-9.71564	0.0145
3C and SFig 3A-B	OP50	N2	1 mM Fe	2.5	10	80	12.59	-5.40947	11.85	-6.3981	0.0249
3C and SFig 3A-B	OP50	N2	5 mM Fe	2.5	10	55	15.55	16.8295	15.06	18.9573	0.0014
3C and SFig 3A-B	OP50PQE	N2	N/A	2.5	10	87	15.03	12.9226	14.86	17.3776	0.0024
3C and SFig 3A-B	OP50PQE	N2	0.2 mM Fe	2.5	10	85	14.01	5.2592	13.23	4.50237	0.8831
3C and SFig 3A-B	OP50PQE	N2	1 mM Fe	2.5	10	52	12.69	-4.65815	11.91	-5.92417	0.1135
3C and SFig 3A-B	OP50PQE	N2	5 mM Fe	2.5	10	48	13.71	3.00526	13.3	5.05529	0.8583
3E, 4D and 4E	OP50	N2	N/A	2.5	11	58	9.16	0	7.68	0	N/A
3E, 4D and 4E	OP50	N2	5 mM Fe	2.5	11	84	11.29	23.2533	10	30.2083	3.9e-07
3E, 4D and 4E	OP50	pmk-1 (km25)	N/A	2.5	11	75	7.75	-15.393	7.02	-8.59375	0.0001
3E, 4D and 4E	OP50	pmk-1 (km25)	5 mM Fe	2.5	11	75	7.71	-15.8297	7.29	-5.07812	2.1e-05
3E, 4D and 4E	OP50	N2	500 μM 2,2’- Bipyridyl	2.5	11	47	9.62	5.02183	9.04	17.7083	0
3E, 4D and 4E	OP50PQE	N2	N/A	2.5	11	60	13.4	46.2882	13	69.2708	0
3E, 4D and 4E	OP50PQE	N2	5 mM Fe	2.5	11	41	11.49	25.4367	10.45	36.0677	4.9e-05
3E, 4D and 4E	OP50PQE	pmk-1 (km25)	N/A	2.5	11	85	9.36	2.18341	7.97	3.77604	0.5365
3E, 4D and 4E	OP50PQE	pmk-1 (km25)	5 mM Fe	2.5	11	63	7.48	-18.3406	6.9	-10.1562	1.4e-06
3E, 4D and 4E	OP50PQE	N2	500 μM 2,2’- Bipyridyl	2.5	11	51	11.65	27.1834	10.87	41.5365	6.2e-06
3E, 4D and 4E	OP50	N2	N/A	2.5	12	64	8.25	0	6.67	0	N/A
3E, 4D and 4E	OP50	N2	5 mM Fe	2.5	12	62	9.1	10.303	9.75	46.1769	0.2274
3E, 4D and 4E	OP50	pmk-1 (km25)	N/A	2.5	12	67	5.63	-31.7576	4.77	-28.4858	0
3E, 4D and 4E	OP50	pmk-1 (km25)	5 mM Fe	2.5	12	72	5.72	-30.6667	5	-25.0375	0
3E, 4D and 4E	OP50	N2	500 μM 2,2’- Bipyridyl	2.5	12	41	8.27	0.242424	7.38	10.6447	0.3786
3E, 4D and 4E	OP50PQE	N2	N/A	2.5	12	56	12.86	55.8788	12	79.91	0
3E, 4D and 4E	OP50PQE	N2	5 mM Fe	2.5	12	42	9.07	9.93939	8.5	27.4363	0.1175
3E, 4D and 4E	OP50PQE	pmk-1 (km25)	N/A	2.5	12	84	7.81	-5.33333	6.33	-5.09745	0.4642
3E, 4D and 4E	OP50PQE	pmk-1 (km25)	5 mM Fe	2.5	12	70	7.29	-11.6364	6.05	-9.29535	0.0468
3E, 4D and 4E	OP50PQE	N2	500 μM 2,2’- Bipyridyl	2.5	12	44	8.66	4.9697	8.71	30.5847	0.5614
4D and SFig 4D	OP50	N2	N/A	2.5	13	37	9.46	0	7.95	0	N/A
4D and SFig 4D	OP50	pmk-1 (km25)	N/A	2.5	13	76	8.41	-11.0994	7.65	-3.77358	0.0036
4D and SFig 4D	OP50	sek-1 (ku4)	N/A	2.5	13	59	5.81	-38.5835	5.15	-35.2201	0
4D and SFig 4D	OP50PQE	N2	N/A	2.5	13	54	13.31	40.6977	12.88	62.0126	0
4D and SFig 4D	OP50PQE	pmk-1 (km25)	N/A	2.5	13	66	8.47	-10.4651	7.67	-3.52201	0.0067
4D and SFig 4D	OP50PQE	sek-1 (ku4)	N/A	2.5	13	54	6.37	-32.6638	5.65	-28.9308	0
4D and SFig 4D	OP50	N2	N/A	2.5	14	48	9.4	0	8.62	0	N/A
4D and SFig 4D	OP50	pmk-1 (km25)	N/A	2.5	14	82	8.95	-4.78723	8.24	-4.40835	0.2163
4D and SFig 4D	OP50	sek-1 (ku4)	N/A	2.5	14	49	7.04	-25.1064	5.64	-34.5708	0
4D and SFig 4D	OP50PQE	N2	N/A	2.5	14	50	14	48.9362	13.45	56.0325	0
4D and SFig 4D	OP50PQE	pmk-1 (km25)	N/A	2.5	14	84	10.73	14.1489	8.95	3.82831	0.006
4D and SFig 4D	OP50PQE	sek-1 (ku4)	N/A	2.5	14	42	7.4	-21.2766	6.17	-28.4223	0
4D	OP50	pmk-1 (km25)	N/A	2.5	15	86	8.69	0	7.74	0	N/A
4D	OP50PQE	pmk-1 (km25)	N/A	2.5	15	80	8.76	0.805524	7.86	1.55039	0.7472

### Sheet: Lifespan
Figure	Bacterial Strain	Worm Strains	Treatment	Experiment	No. of subjects	Mean	% Mean change	Median	% Median Change	p-value
1D	OP50	N2	N/A	1	75	25.65	0	25	0	N/A
1D	OP50PQE	N2	N/A	1	68	31.62	23.2749	33	32	0
1D	OP50	N2	N/A	2	102	24	0	30	0	N/A
1D	OP50PQE	N2	N/A	2	92	30	25	36	20	3.2e-05
1D	OP50	N2	N/A	3	77	27	0	25.5	0	N/A
1D	OP50PQE	N2	N/A	3	67	34	25.9259	31.5	23.5294	2.4e-07
2D	WT	N2	N/A	4	127	23.83	0	22.65	0	N/A
2D	∆iscA	N2	N/A	4	100	27.16	13.974	26.36	16.3797	1.7e-07
2D	∆iscU	N2	N/A	4	52	29.85	25.2623	28.75	26.9316	0
2D	∆iscS	N2	N/A	4	91	26.52	11.2883	26.17	15.5408	4.8e-05
2D	∆iscR	N2	N/A	4	99	24.16	1.38481	23.17	2.29581	0.3589
2D	WT	N2	N/A	5	55	26.36	0	25.68	0	N/A
2D	∆iscA	N2	N/A	5	103	29.61	12.3293	29.75	15.8489	0.0002
2D	∆iscS	N2	N/A	5	100	31.28	18.6646	30.78	19.8598	1.1e-06
2D	∆iscU	N2	N/A	5	108	30.43	15.4401	30.2	17.6012	2e-05
2D	∆iscR	N2	N/A	5	109	27.48	4.24886	26.57	3.46573	0.4556
2D	WT	N2	N/A	6	79	25.2	0	23.79	0	N/A
2D	∆iscA	N2	N/A	6	78	33.24	31.9048	28.5	19.7982	0
2D	∆iscS	N2	N/A	6	90	30.04	19.2063	26.71	12.2741	2.8e-07
2D	∆iscU	N2	N/A	6	76	33	30.9524	28.31	18.9996	0
2D	∆iscR	N2	N/A	6	81	29.69	17.8175	27.1	13.9134	9.2e-07
3D	OP50	N2	N/A	7	111	22.08	0	20.28	0	N/A
3D	OP50	N2	5 mM Fe	7	101	31.62	43.2065	30.91	52.4162	0
3D AND 4F	OP50	N2	N/A	8	65	25.92	0	24.64	0	N/A
3D AND 4F	OP50	N2	5 mM Fe	8	96	34.22	32.0216	33.62	36.4448	0
3D AND 4F	OP50	pmk-1 (km25)	N/A	8	108	28.95	11.6898	27.94	13.3929	4.6e-06
3D AND 4F	OP50	pmk-1 (km25)	5 mM Fe	8	99	30.4	17.284	30.68	24.513	0
3D AND 4F	OP50	N2	N/A	9	107	25.97	0	25.16	0	N/A
3D AND 4F	OP50	N2	5 mM Fe	9	38	26.45	1.84829	28	11.2878	0.0177
3D AND 4F	OP50	pmk-1 (km25)	N/A	9	95	28.21	8.62534	27.67	9.97615	5.3e-06
3D AND 4F	OP50	pmk-1 (km25)	5 mM Fe	9	62	23.97	-7.70119	24.25	-3.61685	0.5957
3F	OP50	N2	N/A	10	108	18.55	0	17	0	N/A
3F	OP50PQE	N2	N/A	10	94	25.07	35.1482	24.69	45.2353	0
3F	OP50	N2	250 μM 2,2’- Bipyridyl	10	102	18.67	0.6469	17.72	4.23529	0.852
3F	OP50PQE	N2	250 μM 2,2’- Bipyridyl	10	108	21.89	18.0054	21.18	24.5882	2.5e-07
3F	OP50	N2	N/A	11	98	23.42	0	21.84	0	N/A
3F	OP50PQE	N2	N/A	11	102	33.21	41.8019	33.29	52.4267	0
3F	OP50	N2	250 μM 2,2’- Bipyridyl	11	112	22.84	-2.47652	21.59	-1.14469	0.0986
3F	OP50PQE	N2	250 μM 2,2’- Bipyridyl	11	101	31.37	33.9453	31.65	44.9176	0
