## Supplementary material for "A diet of oxidative stress-adapted bacteria improves stress resistance and lifespan in *C. elegans* via p38-MAPK": Supplementary Table 2.xlsx

### Sheet: Sheet4
Gene name	DNA	Protein	Type	Mutation type	Proteins name
aroF	c.569C>T	p.Thr190Ile	MODERATE	missense_variant	Phospho-2-dehydro-3-deoxyheptonate aldolase,
tap	c.235C>T	p.Pro79Ser	MODERATE	missense_variant	Methyl-accepting chemotaxis protein IV (MCP-IV) (Dipeptide chemoreceptor protein)
yfjF	c.258C>T	p.Arg86Arg	LOW	synonymous_variant	UPF0125 protein RatB
pheA-tyrA	n.2738927G>A		MODIFIER	intergenic_region
wza-yegH	n.2137728G>A		MODIFIER	intergenic_region
ung	c.424G>A	p.Glu142Lys	MODERATE	missense_variant	Uracil-DNA glycosylase (UDG) (EC 3.2.2.27)
nuoM	c.363G>A	p.Met121Ile	MODERATE	missense_variant	NADH-quinone oxidoreductase subunit M (EC 7.1.1.-) (NADH dehydrogenase I subunit M) (NDH-1 subunit M) (NUO13)
dadA	c.289G>A	p.Asp97Asn	MODERATE	missense_variant	D-amino acid dehydrogenase (EC 1.4.99.-) (D-alanine dehydrogenase)
dcd	c.554C>T	p.Ala185Val	MODERATE	missense_variant	dCTP deaminase (EC 3.5.4.13) (Deoxycytidine triphosphate deaminase)
iscR	c.100C>T	p.Arg34Cys	MODERATE	missense_variant	HTH-type transcriptional regulator IscR
ybeZ	c.593C>T	p.Pro198Leu	MODERATE	missense_variant	PhoH-like protein
yfeZ	c.126G>A	p.Ala42Ala	LOW	synonymous_variant	Uncharacterized protein
ycaP	c.499G>A	p.Asp167Asn	MODERATE	missense_variant	UPF0702 transmembrane protein YcaP
amn	c.351G>A	p.Ser117Ser	LOW	synonymous_variant	AMP nucleosidase (EC 3.2.2.4)
ydjM-tcyP	n.1810931G>A		MODIFIER	intergenic_region
grpE	c.249C>T	p.Ala83Ala	LOW	synonymous_variant	Protein GrpE (HSP-70 cofactor) (HSP24) (Heat shock protein B25.3)
ucpA	c.691G>A	p.Ala231Thr	MODERATE	missense_variant	Oxidoreductase UcpA (EC 1.-.-.-)
nuoG	c.1953G>A	p.Trp651*	HIGH	stop_gained	NADH-quinone oxidoreductase subunit G (EC 7.1.1.-) (NADH dehydrogenase I subunit G) (NDH-1 subunit G) (NUO7)
glpK	c.709C>T	p.Arg237Cys	MODERATE	missense_variant	Glycerol kinase (EC 2.7.1.30) (ATP:glycerol 3-phosphotransferase) (Glycerokinase) (GK)
fpr	c.4G>A	p.Ala2Thr	MODERATE	missense_variant	Flavodoxin/ferredoxin--NADP reductase (EC 1.18.1.2) (EC 1.19.1.1) (Ferredoxin (flavodoxin):NADP(+) oxidoreductase) (Ferredoxin--NADP reductase) (FNR) (Flavodoxin--NADP reductase) (FLDR) (Methyl viologen resistance protein A) (dA1)
menA	c.695T>C	p.Leu232Pro	MODERATE	missense_variant	1,4-dihydroxy-2-naphthoate octaprenyltransferase (DHNA-octaprenyltransferase) (EC 2.5.1.74)
ydgA-uidC	n.1691468C>T		MODIFIER	intergenic_region
ampH	c.37G>A	p.Ala13Thr	MODERATE	missense_variant	D-alanyl-D-alanine-carboxypeptidase/endopeptidase AmpH (EC 3.4.-.-) (DD-alanine-endopeptidase) (DD-carboxypeptidase) (Penicillin-binding protein AmpH)
rpoB	c.1442T>C	p.Leu481Pro	MODERATE	missense_variant	DNA-directed RNA polymerase subunit beta (RNAP subunit beta) (EC 2.7.7.6) (RNA polymerase subunit beta) (Transcriptase subunit beta)
rpoB	c.1448A>T	p.Asp483Val	MODERATE	missense_variant	DNA-directed RNA polymerase subunit beta (RNAP subunit beta) (EC 2.7.7.6) (RNA polymerase subunit beta) (Transcriptase subunit beta)
thiS	c.85C>T	p.Gln29*	HIGH	stop_gained	Sulfur carrier protein ThiS (Thiamine biosynthesis protein ThiS)
gsk	c.111G>A	p.Val37Val	LOW	synonymous_variant	Inosine-guanosine kinase (EC 2.7.1.73)
yicC	c.117G>A	p.Pro39Pro	LOW	synonymous_variant	UPF0701 protein YicC
rpoH	c.386C>T	p.Thr129Ile	MODERATE	missense_variant	RNA polymerase sigma factor RpoH (Heat shock regulatory protein F33.4) (RNA polymerase sigma-32 factor)
yicG	c.341G>A	p.Gly114Asp	MODERATE	missense_variant	UPF0126 inner membrane protein YicG
sodA-kdgT	n.4101444G>A		MODIFIER	intergenic_region
mhpA	c.751C>T	p.Gln251*	HIGH	stop_gained	3-(3-hydroxy-phenyl)propionate/3-hydroxycinnamic acid hydroxylase (3-HCI hydroxylase) (3-HPP hydroxylase) (EC 1.14.13.127)
phnI	c.471C>T	p.Ser157Ser	LOW	synonymous_variant	Alpha-D-ribose 1-methylphosphonate 5-triphosphate synthase subunit PhnI (RPnTP synthase subunit PhnI) (EC 2.7.8.37) (Ribose 1-methylphosphonate 5-triphosphate synthase nucleosidase subunit)
malS	c.1497G>A	p.Trp499*	HIGH	stop_gained	Periplasmic alpha-amylase (EC 3.2.1.1) (1,4-alpha-D-glucan glucanohydrolase)
dgoD	c.485C>T	p.Ala162Val	MODERATE	missense_variant	D-galactonate dehydratase (GalD) (EC 4.2.1.6)
ppx	c.826G>A	p.Ala276Thr	MODERATE	missense_variant	Exopolyphosphatase (ExopolyPase) (EC 3.6.1.11) (Metaphosphatase)
