## Supplementary material for "A diet of oxidative stress-adapted bacteria improves stress resistance and lifespan in *C. elegans* via p38-MAPK": Supplementary Table 3.xlsx

### Sheet: UP in Op50 due to PQ
Category	Term		Count	%	PValue	Genes	List Total	Pop Hits	Pop Total	Fold Enrichment
GOTERM_BP_DIRECT	GO:0045087	innate immune response	76	7.892	5.92783e-35	WBGENE00020456, WBGENE00020455, WBGENE00017123, WBGENE00003995, WBGENE00010050, WBGENE00001772, WBGENE00007717, WBGENE00020579, WBGENE00017041, WBGENE00008726, WBGENE00010127, WBGENE00010125, WBGENE00004096, WBGENE00008336, WBGENE00011979, WBGENE00002198, WBGENE00010123, WBGENE00007440, WBGENE00008495, WBGENE00002274, WBGENE00016788, WBGENE00008492, WBGENE00012101, WBGENE00015455, WBGENE00008494,…	488	291	10045	5.37589
GOTERM_BP_DIRECT	GO:0006749	glutathione metabolic process	20	2.07684	4.61395e-11	WBGENE00001768, WBGENE00021430, WBGENE00001762, WBGENE00001773, WBGENE00001785, WBGENE00001752, WBGENE00001760, WBGENE00001761, WBGENE00001783, WBGENE00001772, WBGENE00001755, WBGENE00001777, WBGENE00001767, WBGENE00001786, WBGENE00001753, WBGENE00001787, WBGENE00001754, WBGENE00001770, WBGENE00016204, WBGENE00043097	488	62	10045	6.64001
GOTERM_BP_DIRECT	GO:0050829	defense response to Gram-negative bacterium	22	2.28453	3.4577e-07	WBGENE00016783, WBGENE00017123, WBGENE00001477, WBGENE00003995, WBGENE00008988, WBGENE00020579, WBGENE00003999, WBGENE00001665, WBGENE00010125, WBGENE00007875, WBGENE00004096, WBGENE00001170, WBGENE00010124, WBGENE00008336, WBGENE00002187, WBGENE00008584, WBGENE00019090, WBGENE00012783, WBGENE00019327, WBGENE00003091, WBGENE00013878, WBGENE00003090	488	122	10045	3.71187
GOTERM_BP_DIRECT	GO:0006637	acyl-CoA metabolic process	7	0.726895	4.33251e-05	WBGENE00020311, WBGENE00017781, WBGENE00017048, WBGENE00013284, WBGENE00015887, WBGENE00016511, WBGENE00019404	488	15	10045	9.60587
GOTERM_BP_DIRECT	GO:0093002	response to nematicide	6	0.623053	9.50468e-05	WBGENE00002187, WBGENE00017840, WBGENE00004000, WBGENE00003995, WBGENE00004006, WBGENE00003999	488	11	10045	11.2276
GOTERM_BP_DIRECT	GO:0006878	cellular copper ion homeostasis	6	0.623053	9.50468e-05	WBGENE00019674, WBGENE00010277, WBGENE00017852, WBGENE00015297, WBGENE00045052, WBGENE00044107	488	11	10045	11.2276
GOTERM_BP_DIRECT	GO:0036499	PERK-mediated unfolded protein response	7	0.726895	0.000627065	WBGENE00020456, WBGENE00009595, WBGENE00018971, WBGENE00012144, WBGENE00021979, WBGENE00018997, WBGENE00001786	488	23	10045	6.2647
GOTERM_BP_DIRECT	GO:0006825	copper ion transport	5	0.519211	0.000906972	WBGENE00019674, WBGENE00000835, WBGENE00010277, WBGENE00017852, WBGENE00045052	488	10	10045	10.292
GOTERM_BP_DIRECT	GO:0007005	mitochondrion organization	8	0.830737	0.00103529	WBGENE00022783, WBGENE00004014, WBGENE00008410, WBGENE00006061, WBGENE00022516, WBGENE00004092, WBGENE00001028, WBGENE00000941	488	34	10045	4.8433
GOTERM_BP_DIRECT	GO:0006631	fatty acid metabolic process	13	1.34995	0.00116087	WBGENE00014000, WBGENE00021002, WBGENE00018269, WBGENE00012131, WBGENE00001157, WBGENE00019060, WBGENE00007228, WBGENE00006351, WBGENE00009221, WBGENE00001394, WBGENE00012970, WBGENE00012860, WBGENE00019404	488	89	10045	3.00665
GOTERM_BP_DIRECT	GO:0030150	protein import into mitochondrial matrix	6	0.623053	0.00132851	WBGENE00009734, WBGENE00022783, WBGENE00020383, WBGENE00017119, WBGENE00007927, WBGENE00008857	488	18	10045	6.86134
GOTERM_BP_DIRECT	GO:0097501	stress response to metal ion	4	0.415369	0.00202939	WBGENE00018730, WBGENE00018724, WBGENE00018729, WBGENE00017726	488	6	10045	13.7227
GOTERM_BP_DIRECT	GO:0019430	removal of superoxide radicals	4	0.415369	0.00202939	WBGENE00006434, WBGENE00004931, WBGENE00004930, WBGENE00004932	488	6	10045	13.7227
GOTERM_BP_DIRECT	GO:0006082	organic acid metabolic process	8	0.830737	0.00279112	WBGENE00018413, WBGENE00016697, WBGENE00018334, WBGENE00015044, WBGENE00016860, WBGENE00018333, WBGENE00008829, WBGENE00019967	488	40	10045	4.1168
GOTERM_BP_DIRECT	GO:0006805	xenobiotic metabolic process	8	0.830737	0.00371562	WBGENE00018413, WBGENE00016697, WBGENE00018334, WBGENE00015044, WBGENE00016860, WBGENE00018333, WBGENE00008829, WBGENE00019967	488	42	10045	3.92077
GOTERM_BP_DIRECT	GO:0098869	cellular oxidant detoxification	8	0.830737	0.00485598	WBGENE00006434, WBGENE00020373, WBGENE00011045, WBGENE00009165, WBGENE00016204, WBGENE00043097, WBGENE00019846, WBGENE00000831	488	44	10045	3.74255
GOTERM_BP_DIRECT	GO:0006096	glycolytic process	6	0.623053	0.00518223	WBGENE00017166, WBGENE00019001, WBGENE00001685, WBGENE00011474, WBGENE00001684, WBGENE00011884	488	24	10045	5.146
GOTERM_BP_DIRECT	GO:0006351	transcription, DNA-templated	25	2.59605	0.00616563	WBGENE00019741, WBGENE00019742, WBGENE00020852, WBGENE00003716, WBGENE00020850, WBGENE00020015, WBGENE00020153, WBGENE00020152, WBGENE00003710, WBGENE00008830, WBGENE00015897, WBGENE00019816, WBGENE00011190, WBGENE00018541, WBGENE00021611, WBGENE00018265, WBGENE00003726, WBGENE00003648, WBGENE00003669, WBGENE00003722, WBGENE00010215, WBGENE00007015, WBGENE00003695, WBGENE00003694, WBGENE00017503	488	286	10045	1.7993
GOTERM_BP_DIRECT	GO:0006950	response to stress	5	0.519211	0.00623228	WBGENE00018730, WBGENE00002010, WBGENE00018724, WBGENE00018729, WBGENE00017726	488	16	10045	6.43251
GOTERM_BP_DIRECT	GO:0035434	copper ion transmembrane transport	4	0.415369	0.00764058	WBGENE00019674, WBGENE00010277, WBGENE00017852, WBGENE00045052	488	9	10045	9.14845
GOTERM_BP_DIRECT	GO:0006879	cellular iron ion homeostasis	4	0.415369	0.0105264	WBGENE00009805, WBGENE00001486, WBGENE00012885, WBGENE00001500	488	10	10045	8.23361
GOTERM_BP_DIRECT	GO:0006635	fatty acid beta-oxidation	7	0.726895	0.0118824	WBGENE00009952, WBGENE00019022, WBGENE00021296, WBGENE00017123, WBGENE00001157, WBGENE00019060, WBGENE00016325	488	40	10045	3.6022
GOTERM_BP_DIRECT	GO:0019344	cysteine biosynthetic process	4	0.415369	0.0139597	WBGENE00007653, WBGENE00007533, WBGENE00010759, WBGENE00022856	488	11	10045	7.4851
GOTERM_BP_DIRECT	GO:0055085	transmembrane transport	33	3.42679	0.0161793	WBGENE00015381, WBGENE00001813, WBGENE00018138, WBGENE00012130, WBGENE00017861, WBGENE00013088, WBGENE00003995, WBGENE00004006, WBGENE00017480, WBGENE00003999, WBGENE00009617, WBGENE00008923, WBGENE00010644, WBGENE00008110, WBGENE00000175, WBGENE00018603, WBGENE00008273, WBGENE00010724, WBGENE00014669, WBGENE00017770, WBGENE00015333, WBGENE00044455, WBGENE00007947, WBGENE00000176, WBGENE00002137,…	488	445	10045	1.52646
GOTERM_BP_DIRECT	GO:1904070	ascaroside biosynthetic process	4	0.415369	0.022515	WBGENE00013284, WBGENE00019060, WBGENE00007691, WBGENE00007228	488	13	10045	6.33354
GOTERM_BP_DIRECT	GO:0009062	fatty acid catabolic process	4	0.415369	0.022515	WBGENE00017781, WBGENE00017048, WBGENE00015887, WBGENE00016511	488	13	10045	6.33354
GOTERM_BP_DIRECT	GO:0006355	regulation of transcription, DNA-templated	39	4.04984	0.0227216	WBGENE00019741, WBGENE00019742, WBGENE00020852, WBGENE00003716, WBGENE00020850, WBGENE00020015, WBGENE00020153, WBGENE00020152, WBGENE00003655, WBGENE00003710, WBGENE00000220, WBGENE00003680, WBGENE00008830, WBGENE00015716, WBGENE00015897, WBGENE00016865, WBGENE00019816, WBGENE00013878, WBGENE00018541, WBGENE00003607, WBGENE00021611, WBGENE00000910, WBGENE00018265, WBGENE00003705, WBGENE00003726,…	488	562	10045	1.42843
GOTERM_BP_DIRECT	GO:0006979	response to oxidative stress	9	0.934579	0.0244396	WBGENE00006434, WBGENE00004014, WBGENE00020373, WBGENE00016789, WBGENE00011045, WBGENE00009165, WBGENE00016204, WBGENE00019846, WBGENE00000831	488	73	10045	2.53776
GOTERM_BP_DIRECT	GO:1990169	stress response to copper ion	3	0.311526	0.0308963	WBGENE00002187, WBGENE00003092, WBGENE00003999	488	6	10045	10.292
GOTERM_BP_DIRECT	GO:0006633	fatty acid biosynthetic process	6	0.623053	0.0317868	WBGENE00000988, WBGENE00008667, WBGENE00012131, WBGENE00001394, WBGENE00012970, WBGENE00007228	488	37	10045	3.33795
GOTERM_BP_DIRECT	GO:0042908	xenobiotic transport	3	0.311526	0.0418853	WBGENE00004000, WBGENE00003995, WBGENE00003999	488	7	10045	8.82172
GOTERM_BP_DIRECT	GO:0000266	mitochondrial fission	3	0.311526	0.0418853	WBGENE00077690, WBGENE00018894, WBGENE00001425	488	7	10045	8.82172
GOTERM_BP_DIRECT	GO:0010038	response to metal ion	4	0.415369	0.0464038	WBGENE00006434, WBGENE00009443, WBGENE00003995, WBGENE00003960	488	17	10045	4.8433
GOTERM_BP_DIRECT	GO:0006801	superoxide metabolic process	3	0.311526	0.0540863	WBGENE00004931, WBGENE00004930, WBGENE00004932	488	8	10045	7.71901
GOTERM_BP_DIRECT	GO:0009253	peptidoglycan catabolic process	3	0.311526	0.0673565	WBGENE00003092, WBGENE00003091, WBGENE00003090	488	9	10045	6.86134
GOTERM_BP_DIRECT	GO:0008652	cellular amino acid biosynthetic process	4	0.415369	0.0699623	WBGENE00019730, WBGENE00007653, WBGENE00010759, WBGENE00022856	488	20	10045	4.1168
GOTERM_BP_DIRECT	GO:0050830	defense response to Gram-positive bacterium	8	0.830737	0.0705781	WBGENE00009226, WBGENE00018643, WBGENE00018731, WBGENE00010790, WBGENE00003999, WBGENE00003091, WBGENE00003090, WBGENE00009429	488	75	10045	2.19563
GOTERM_BP_DIRECT	GO:1990170	stress response to cadmium ion	3	0.311526	0.081564	WBGENE00010470, WBGENE00008296, WBGENE00003999	488	10	10045	6.1752
GOTERM_BP_DIRECT	GO:0072593	reactive oxygen species metabolic process	2	0.207684	0.0946178	WBGENE00004931, WBGENE00004932	488	2	10045	20.584
GOTERM_BP_DIRECT	GO:0044262	cellular carbohydrate metabolic process	2	0.207684	0.0946178	WBGENE00019001, WBGENE00017272	488	2	10045	20.584
GOTERM_BP_DIRECT	GO:0006734	NADH metabolic process	2	0.207684	0.0946178	WBGENE00003586, WBGENE00018491	488	2	10045	20.584

### Sheet: UP in M5 due to PQ
Category	Term		Count	%	PValue	Genes	List Total	Pop Hits	Pop Total	Fold Enrichment	Bonferroni	Benjamini	FDR
GOTERM_BP_DIRECT	GO:0045087	innate immune response	44	10	2.31106e-22	WBGENE00020456, WBGENE00019682, WBGENE00017123, WBGENE00010470, WBGENE00003995, WBGENE00000783, WBGENE00010050, WBGENE00001753, WBGENE00001754, WBGENE00010127, WBGENE00010125, WBGENE00004096, WBGENE00008336, WBGENE00011979, WBGENE00007440, WBGENE00002274, WBGENE00016943, WBGENE00008494, WBGENE00018729, WBGENE00019619, WBGENE00010745, WBGENE00010128, WBGENE00022644, WBGENE00019298, WBGENE00003705,…	244	291	10045	6.22472	6.23985e-20	6.23985e-20	5.93942e-20
GOTERM_BP_DIRECT	GO:0006749	glutathione metabolic process	12	2.72727	2.2661e-07	WBGENE00001758, WBGENE00021430, WBGENE00001762, WBGENE00001773, WBGENE00001785, WBGENE00001752, WBGENE00001760, WBGENE00001761, WBGENE00001783, WBGENE00001767, WBGENE00001753, WBGENE00001754	244	62	10045	7.96801	6.11827e-05	2.04399e-05	1.94557e-05
GOTERM_BP_DIRECT	GO:0050829	defense response to Gram-negative bacterium	16	3.63636	2.2711e-07	WBGENE00015574, WBGENE00017123, WBGENE00001477, WBGENE00003995, WBGENE00003999, WBGENE00010125, WBGENE00007875, WBGENE00004096, WBGENE00010124, WBGENE00008336, WBGENE00008584, WBGENE00019090, WBGENE00016943, WBGENE00019327, WBGENE00003091, WBGENE00003090	244	122	10045	5.39909	6.13178e-05	2.04399e-05	1.94557e-05
GOTERM_BP_DIRECT	GO:0019344	cysteine biosynthetic process	5	1.13636	9.64509e-05	WBGENE00007653, WBGENE00007533, WBGENE00009048, WBGENE00010759, WBGENE00022856	244	11	10045	18.7127	0.0257068	0.00651044	0.00619697
GOTERM_BP_DIRECT	GO:0097501	stress response to metal ion	4	0.909091	0.000264978	WBGENE00018730, WBGENE00018724, WBGENE00018729, WBGENE00017726	244	6	10045	27.4454	0.0690536	0.0143088	0.0136199
GOTERM_BP_DIRECT	GO:0006082	organic acid metabolic process	7	1.59091	0.000362819	WBGENE00018413, WBGENE00018334, WBGENE00015044, WBGENE00016860, WBGENE00018333, WBGENE00008829, WBGENE00019967	244	40	10045	7.20441	0.0933321	0.0163182	0.0155325
GOTERM_BP_DIRECT	GO:0006805	xenobiotic metabolic process	7	1.59091	0.000476243	WBGENE00018413, WBGENE00018334, WBGENE00015044, WBGENE00016860, WBGENE00018333, WBGENE00008829, WBGENE00019967	244	42	10045	6.86134	0.120689	0.0163182	0.0155325
GOTERM_BP_DIRECT	GO:0006950	response to stress	5	1.13636	0.000483501	WBGENE00018730, WBGENE00002010, WBGENE00018724, WBGENE00018729, WBGENE00017726	244	16	10045	12.865	0.122411	0.0163182	0.0155325
GOTERM_BP_DIRECT	GO:1990170	stress response to cadmium ion	4	0.909091	0.00147946	WBGENE00008297, WBGENE00010470, WBGENE00008296, WBGENE00003999	244	10	10045	16.4672	0.329513	0.0399455	0.0380222
GOTERM_BP_DIRECT	GO:0006825	copper ion transport	4	0.909091	0.00147946	WBGENE00000835, WBGENE00010277, WBGENE00010274, WBGENE00045053	244	10	10045	16.4672	0.329513	0.0399455	0.0380222
GOTERM_BP_DIRECT	GO:0006878	cellular copper ion homeostasis	4	0.909091	0.00199809	WBGENE00010277, WBGENE00010274, WBGENE00045053, WBGENE00044107	244	11	10045	14.9702	0.417266	0.0449571	0.0427925
GOTERM_BP_DIRECT	GO:0093002	response to nematicide	4	0.909091	0.00199809	WBGENE00004000, WBGENE00003995, WBGENE00004006, WBGENE00003999	244	11	10045	14.9702	0.417266	0.0449571	0.0427925
GOTERM_BP_DIRECT	GO:0006637	acyl-CoA metabolic process	4	0.909091	0.00512946	WBGENE00020311, WBGENE00015887, WBGENE00016511, WBGENE00019404	244	15	10045	10.9781	0.750556	0.106535	0.101406
GOTERM_BP_DIRECT	GO:0006508	proteolysis	17	3.86364	0.00675653	WBGENE00000218, WBGENE00003959, WBGENE00019682, WBGENE00003957, WBGENE00019105, WBGENE00000783, WBGENE00000785, WBGENE00010070, WBGENE00021503, WBGENE00008741, WBGENE00011803, WBGENE00006621, WBGENE00012144, WBGENE00012530, WBGENE00021070, WBGENE00019619, WBGENE00019617	244	332	10045	2.108	0.839659	0.130304	0.124031
GOTERM_BP_DIRECT	GO:0046314	phosphocreatine biosynthetic process	3	0.681818	0.0081983	WBGENE00009706, WBGENE00018519, WBGENE00021128	244	6	10045	20.584	0.89168	0.147569	0.140464
GOTERM_BP_DIRECT	GO:0050830	defense response to Gram-positive bacterium	7	1.59091	0.00944254	WBGENE00018643, WBGENE00018731, WBGENE00010790, WBGENE00003999, WBGENE00003091, WBGENE00003090, WBGENE00009429	244	75	10045	3.84235	0.922819	0.159343	0.151671
GOTERM_BP_DIRECT	GO:0042908	xenobiotic transport	3	0.681818	0.0112954	WBGENE00004000, WBGENE00003995, WBGENE00003999	244	7	10045	17.6434	0.953445	0.173285	0.164942
GOTERM_BP_DIRECT	GO:0055085	transmembrane transport	20	4.54545	0.0115524	WBGENE00001813, WBGENE00018138, WBGENE00015333, WBGENE00012130, WBGENE00017861, WBGENE00013088, WBGENE00007947, WBGENE00003995, WBGENE00004006, WBGENE00000176, WBGENE00003999, WBGENE00009617, WBGENE00004003, WBGENE00008110, WBGENE00000175, WBGENE00004000, WBGENE00018603, WBGENE00008273, WBGENE00010724, WBGENE00017747	244	445	10045	1.85025	0.9566	0.173285	0.164942
GOTERM_BP_DIRECT	GO:0036499	PERK-mediated unfolded protein response	4	0.909091	0.0173219	WBGENE00020456, WBGENE00009595, WBGENE00018971, WBGENE00012144	244	23	10045	7.15966	0.991066	0.246153	0.234301
GOTERM_BP_DIRECT	GO:0035434	copper ion transmembrane transport	3	0.681818	0.0187556	WBGENE00010277, WBGENE00010274, WBGENE00045053	244	9	10045	13.7227	0.993977	0.250071	0.238031
GOTERM_BP_DIRECT	GO:0006096	glycolytic process	4	0.909091	0.01945	WBGENE00019001, WBGENE00001685, WBGENE00011474, WBGENE00001684	244	24	10045	6.86134	0.995025	0.250071	0.238031
GOTERM_BP_DIRECT	GO:0006631	fatty acid metabolic process	7	1.59091	0.0206559	WBGENE00006351, WBGENE00009221, WBGENE00012131, WBGENE00012970, WBGENE00019060, WBGENE00001155, WBGENE00019404	244	89	10045	3.23794	0.996431	0.253505	0.241299
GOTERM_BP_DIRECT	GO:0019346	transsulfuration	3	0.681818	0.0230747	WBGENE00007533, WBGENE00009048, WBGENE00022856	244	10	10045	12.3504	0.99817	0.270877	0.257834
GOTERM_BP_DIRECT	GO:0006355	regulation of transcription, DNA-templated	22	5	0.0312815	WBGENE00003607, WBGENE00003705, WBGENE00020850, WBGENE00020015, WBGENE00020153, WBGENE00020152, WBGENE00003710, WBGENE00003655, WBGENE00003643, WBGENE00003720, WBGENE00003669, WBGENE00003647, WBGENE00003722, WBGENE00010215, WBGENE00003691, WBGENE00008830, WBGENE00003680, WBGENE00003651, WBGENE00003694, WBGENE00009595, WBGENE00015897, WBGENE00019327	244	562	10045	1.61156	0.999812	0.351916	0.334972
GOTERM_BP_DIRECT	GO:0006351	transcription, DNA-templated	13	2.95455	0.0451838	WBGENE00011190, WBGENE00020850, WBGENE00020015, WBGENE00020153, WBGENE00020152, WBGENE00003710, WBGENE00003669, WBGENE00003722, WBGENE00010215, WBGENE00003691, WBGENE00008830, WBGENE00003694, WBGENE00015897	244	286	10045	1.87127	0.999996	0.460923	0.43873
GOTERM_BP_DIRECT	GO:0019343	cysteine biosynthetic process via cystathionine	2	0.454545	0.0477994	WBGENE00009048, WBGENE00022856	244	2	10045	41.168	0.999998	0.460923	0.43873
GOTERM_BP_DIRECT	GO:0044262	cellular carbohydrate metabolic process	2	0.454545	0.0477994	WBGENE00019001, WBGENE00017272	244	2	10045	41.168	0.999998	0.460923	0.43873
GOTERM_BP_DIRECT	GO:0070221	sulfide oxidation, using sulfide:quinone oxidoreductase	2	0.454545	0.0477994	WBGENE00021183, WBGENE00008538	244	2	10045	41.168	0.999998	0.460923	0.43873
GOTERM_BP_DIRECT	GO:0006006	glucose metabolic process	3	0.681818	0.0559715	WBGENE00001685, WBGENE00015678, WBGENE00001684	244	16	10045	7.71901	1	0.521114	0.496023
GOTERM_BP_DIRECT	GO:0006633	fatty acid biosynthetic process	4	0.909091	0.0594805	WBGENE00000988, WBGENE00008667, WBGENE00012131, WBGENE00012970	244	37	10045	4.4506	1	0.535325	0.50955
GOTERM_BP_DIRECT	GO:0006585	dopamine biosynthetic process from tyrosine	2	0.454545	0.0708388	WBGENE00000239, WBGENE00000298	244	3	10045	27.4454	1	0.587513	0.559225
GOTERM_BP_DIRECT	GO:0006629	lipid metabolic process	11	2.5	0.0717593	WBGENE00017874, WBGENE00006351, WBGENE00044468, WBGENE00012131, WBGENE00044488, WBGENE00012970, WBGENE00001477, WBGENE00019329, WBGENE00019060, WBGENE00001155, WBGENE00020446	244	244	10045	1.85594	1	0.587513	0.559225
GOTERM_BP_DIRECT	GO:0006635	fatty acid beta-oxidation	4	0.909091	0.0718071	WBGENE00019022, WBGENE00017123, WBGENE00019060, WBGENE00001155	244	40	10045	4.1168	1	0.587513	0.559225
GOTERM_BP_DIRECT	GO:0008219	cell death	3	0.681818	0.076104	WBGENE00000218, WBGENE00019105, WBGENE00019619	244	19	10045	6.50022	1	0.604355	0.575257
GOTERM_BP_DIRECT	GO:0009408	response to heat	5	1.13636	0.0820819	WBGENE00003473, WBGENE00002263, WBGENE00002021, WBGENE00017244, WBGENE00001028	244	68	10045	3.02706	1	0.624402	0.594338
GOTERM_BP_DIRECT	GO:0008652	cellular amino acid biosynthetic process	3	0.681818	0.0832536	WBGENE00007653, WBGENE00010759, WBGENE00022856	244	20	10045	6.1752	1	0.624402	0.594338
