## Supplementary material for "A diet of oxidative stress-adapted bacteria improves stress resistance and lifespan in *C. elegans* via p38-MAPK": Supplementary Table 6.xlsx

### Sheet: Read Me
Genes up 1.2 Fold in OP50PQE
Analysis done using DAVID https://david.ncifcrf.gov/

### Sheet: Sheet1
Category	Term	Count	%	PValue	Genes	List Total	Pop Hits	Pop Total	Fold Enrichment
GOTERM_BP_DIRECT	GO:0048856~anatomical structure development	13	5.30612	5.95931e-05	WBGENE00000745, WBGENE00000624, WBGENE00000749, WBGENE00000705, WBGENE00000719, WBGENE00015396, WBGENE00001400, WBGENE00000685, WBGENE00000687, WBGENE00001076, WBGENE00000252, WBGENE00001075, WBGENE00000251	121	259	10045	4.16685
GOTERM_BP_DIRECT	GO:0006508~proteolysis	12	4.89796	0.00203532	WBGENE00009347, WBGENE00022026, WBGENE00011958, WBGENE00012144, WBGENE00020281, WBGENE00007605, WBGENE00003533, WBGENE00003554, WBGENE00000783, WBGENE00003542, WBGENE00003548, WBGENE00003525	121	332	10045	3.0006
GOTERM_BP_DIRECT	GO:0045087~innate immune response	11	4.4898	0.00249685	WBGENE00019473, WBGENE00011979, WBGENE00008584, WBGENE00016788, WBGENE00010470, WBGENE00000795, WBGENE00000783, WBGENE00001772, WBGENE00019779, WBGENE00003091, WBGENE00009429	121	291	10045	3.13808
GOTERM_BP_DIRECT	GO:0051603~proteolysis involved in cellular protein catabolic process	4	1.63265	0.0228455	WBGENE00009347, WBGENE00022026, WBGENE00012144, WBGENE00000783	121	51	10045	6.5111
GOTERM_BP_DIRECT	GO:0036499~PERK-mediated unfolded protein response	3	1.22449	0.0304045	WBGENE00009595, WBGENE00012144, WBGENE00003554	121	23	10045	10.8282
GOTERM_BP_DIRECT	GO:0030968~endoplasmic reticulum unfolded protein response	4	1.63265	0.0318871	WBGENE00002271, WBGENE00010470, WBGENE00017073, WBGENE00018292	121	58	10045	5.72528
GOTERM_BP_DIRECT	GO:0009410~response to xenobiotic stimulus	3	1.22449	0.0329138	WBGENE00019473, WBGENE00007362, WBGENE00021528	121	24	10045	10.3771
GOTERM_BP_DIRECT	GO:0051793~medium-chain fatty acid catabolic process	2	0.816327	0.0695874	WBGENE00020366, WBGENE00020812	121	6	10045	27.6722
GOTERM_BP_DIRECT	GO:0015886~heme transport	2	0.816327	0.0695874	WBGENE00019830, WBGENE00010256	121	6	10045	27.6722
